# Proteoform-level deconvolution reveals a broader spectrum of ibrutinib off-targets

**DOI:** 10.1101/2023.11.14.566837

**Authors:** Isabelle Leo, Elena Kunold, Audrey Anastasia, Marianna Tampere, Jürgen Eirich, Rozbeh Jafari

**Affiliations:** Clinical Proteomics Mass Spectrometry, Department of Oncology-Pathology, Karolinska Institutet, Science for Life Laboratory, Solna, Sweden; Department of Medical Oncology, University Medical Center Groningen, Groningen, Netherlands; Precision Cancer Medicine, Department of Oncology-Pathology, Karolinska Institutet, Science for Life Laboratory, Solna, Sweden; Institute of Plant Biology and Biotechnology, University of Munster, Munster, Germany

## Abstract

Over the last decade, proteome-wide mapping of drug interactions has revealed that most targeted drugs bind to not only their intended targets, but additional proteins as well. However, the majority of these studies have focused on analyzing proteins as encoded by their genes, thus neglecting the fact that most proteins exist as dynamic populations of multiple proteoforms. Here, we addressed this problem by combining the use of thermal proteome profiling (TPP), a powerful method for proteome analysis, with proteoform detection to refine the target landscape of an approved drug, ibrutinib. We revealed that, in addition to known targets, ibrutinib exhibits an intricate network of interactions involving multiple different proteoforms. Notably, we discovered affinity for specific proteoforms that link ibrutinib to mechanisms in immunomodulation and cellular processes like Golgi trafficking, endosomal trafficking, and glycosylation. These insights provide a framework for interpreting clinically observed off-target and adverse events. More generally, our findings highlight the importance of proteoform-level deconvolution in understanding drug interactions and their functional impacts, and offer a critical perspective for drug mechanism studies and potential applications in precision medicine.
