## SupplementaryTable2 for "Proteoform-level deconvolution reveals a broader spectrum of ibrutinib off-targets"

### Sheet: Sheet 1
Gene Symbol	Source
BTK	intended target
ABL1	Kinobeads hits
ABL2	Kinobeads hits
BCR	Kinobeads hits
BTK	Kinobeads hits
CSK	Kinobeads hits
FYN	Kinobeads hits
LATS1	Kinobeads hits
LCK	Kinobeads hits
LIMK1	Kinobeads hits
LYN	Kinobeads hits
MAP2K5	Kinobeads hits
PAG1	Kinobeads hits
RIPK2	Kinobeads hits
RIPK3	Kinobeads hits
SRC	Kinobeads hits
TEC	Kinobeads hits
UNC119	Kinobeads hits
YES1	Kinobeads hits
AAMDC	RCH-ACV TPP hits
ABL2	RCH-ACV TPP hits
ABLIM1	RCH-ACV TPP hits
ACADM	RCH-ACV TPP hits
ACSF2	RCH-ACV TPP hits
ACSS1	RCH-ACV TPP hits
ADAM17	RCH-ACV TPP hits
ADCY9	RCH-ACV TPP hits
ADK	RCH-ACV TPP hits
AHNAK	RCH-ACV TPP hits
AK6	RCH-ACV TPP hits
ALDH7A1	RCH-ACV TPP hits
ALKBH2	RCH-ACV TPP hits
AMOT	RCH-ACV TPP hits
ANKRD40	RCH-ACV TPP hits
AP4B1	RCH-ACV TPP hits
ARFGEF1	RCH-ACV TPP hits
ARFGEF2	RCH-ACV TPP hits
ARHGAP35	RCH-ACV TPP hits
ARHGEF12	RCH-ACV TPP hits
ARHGEF7	RCH-ACV TPP hits
ARID3A	RCH-ACV TPP hits
ARMC6	RCH-ACV TPP hits
ARMC9	RCH-ACV TPP hits
	RCH-ACV TPP hits
ASB8	RCH-ACV TPP hits
ATAD5	RCH-ACV TPP hits
ATG4B	RCH-ACV TPP hits
ATP5S	RCH-ACV TPP hits
B4GAT1	RCH-ACV TPP hits
BCL7A	RCH-ACV TPP hits
BCR	RCH-ACV TPP hits
BLK	RCH-ACV TPP hits
BNIP1	RCH-ACV TPP hits
BPTF	RCH-ACV TPP hits
BRAF	RCH-ACV TPP hits
BRCA2	RCH-ACV TPP hits
BTK	RCH-ACV TPP hits
BZW1	RCH-ACV TPP hits
C12orf29	RCH-ACV TPP hits
C12orf45	RCH-ACV TPP hits
C14orf119	RCH-ACV TPP hits
C19orf53	RCH-ACV TPP hits
C1orf21	RCH-ACV TPP hits
C1orf35	RCH-ACV TPP hits
C21orf33	RCH-ACV TPP hits
C6orf203	RCH-ACV TPP hits
C8orf59	RCH-ACV TPP hits
C9orf72	RCH-ACV TPP hits
CAB39L	RCH-ACV TPP hits
CALD1	RCH-ACV TPP hits
CALR	RCH-ACV TPP hits
CAMKK2	RCH-ACV TPP hits
CASP1	RCH-ACV TPP hits
CASTOR1	RCH-ACV TPP hits
CC2D1B	RCH-ACV TPP hits
CCDC86	RCH-ACV TPP hits
CCDC91	RCH-ACV TPP hits
CCDC92	RCH-ACV TPP hits
CCDC9	RCH-ACV TPP hits
CCNT1	RCH-ACV TPP hits
CD19	RCH-ACV TPP hits
CDCA3	RCH-ACV TPP hits
CDCA7	RCH-ACV TPP hits
CDK1	RCH-ACV TPP hits
CDK5	RCH-ACV TPP hits
CDK8	RCH-ACV TPP hits
CDKN2C	RCH-ACV TPP hits
CEP85	RCH-ACV TPP hits
CLPP	RCH-ACV TPP hits
CLTA	RCH-ACV TPP hits
COA4	RCH-ACV TPP hits
COG1	RCH-ACV TPP hits
COG3	RCH-ACV TPP hits
COG4	RCH-ACV TPP hits
COG5	RCH-ACV TPP hits
COG6	RCH-ACV TPP hits
COQ8A	RCH-ACV TPP hits
COX5A	RCH-ACV TPP hits
CPOX	RCH-ACV TPP hits
CREM	RCH-ACV TPP hits
CROCC	RCH-ACV TPP hits
CRY1	RCH-ACV TPP hits
CRYM	RCH-ACV TPP hits
CRYZ	RCH-ACV TPP hits
CSK	RCH-ACV TPP hits
CST3	RCH-ACV TPP hits
CSTF2	RCH-ACV TPP hits
CTH	RCH-ACV TPP hits
CTIF	RCH-ACV TPP hits
CTNNBL1	RCH-ACV TPP hits
CUX1	RCH-ACV TPP hits
CYCS	RCH-ACV TPP hits
DCP1A	RCH-ACV TPP hits
DCUN1D5	RCH-ACV TPP hits
DDB2	RCH-ACV TPP hits
DDX27	RCH-ACV TPP hits
DDX39B	RCH-ACV TPP hits
DEF6	RCH-ACV TPP hits
DENND1A	RCH-ACV TPP hits
DENND1B	RCH-ACV TPP hits
DENND4A	RCH-ACV TPP hits
DNAJB14	RCH-ACV TPP hits
DNAJC1	RCH-ACV TPP hits
DOC2A	RCH-ACV TPP hits
DSG2	RCH-ACV TPP hits
DTD1	RCH-ACV TPP hits
EDARADD	RCH-ACV TPP hits
EEF1E1	RCH-ACV TPP hits
EHMT1	RCH-ACV TPP hits
EHMT2	RCH-ACV TPP hits
EIF4G3	RCH-ACV TPP hits
EVI5	RCH-ACV TPP hits
EXOC2	RCH-ACV TPP hits
FAHD1	RCH-ACV TPP hits
FANCD2	RCH-ACV TPP hits
FASTKD5	RCH-ACV TPP hits
FCHSD2	RCH-ACV TPP hits
FDXR	RCH-ACV TPP hits
FLOT1	RCH-ACV TPP hits
FSD1	RCH-ACV TPP hits
FTL	RCH-ACV TPP hits
FUOM	RCH-ACV TPP hits
FYN	RCH-ACV TPP hits
GAA	RCH-ACV TPP hits
GAPVD1	RCH-ACV TPP hits
GBF1	RCH-ACV TPP hits
GCC2	RCH-ACV TPP hits
GCFC2	RCH-ACV TPP hits
GCHFR	RCH-ACV TPP hits
GIGYF2	RCH-ACV TPP hits
GNG2	RCH-ACV TPP hits
GNL1	RCH-ACV TPP hits
GPATCH4	RCH-ACV TPP hits
GSK3B	RCH-ACV TPP hits
GTPBP6	RCH-ACV TPP hits
HACE1	RCH-ACV TPP hits
HDGFL2	RCH-ACV TPP hits
HELQ	RCH-ACV TPP hits
HELZ	RCH-ACV TPP hits
HERC4	RCH-ACV TPP hits
HEXIM2	RCH-ACV TPP hits
HNRNPA0	RCH-ACV TPP hits
HNRNPF	RCH-ACV TPP hits
HPCAL1	RCH-ACV TPP hits
HSCB	RCH-ACV TPP hits
HSPA14	RCH-ACV TPP hits
HYLS1	RCH-ACV TPP hits
IGFBP2	RCH-ACV TPP hits
IKZF2	RCH-ACV TPP hits
ILF3	RCH-ACV TPP hits
IMMT	RCH-ACV TPP hits
INTS7	RCH-ACV TPP hits
IPO8	RCH-ACV TPP hits
IQGAP2	RCH-ACV TPP hits
IRF4	RCH-ACV TPP hits
IRS1	RCH-ACV TPP hits
ITGB1BP1	RCH-ACV TPP hits
ITPA	RCH-ACV TPP hits
KATNA1	RCH-ACV TPP hits
KCTD9	RCH-ACV TPP hits
KDM5C	RCH-ACV TPP hits
KIAA1211	RCH-ACV TPP hits
LAMTOR2	RCH-ACV TPP hits
LAMTOR5	RCH-ACV TPP hits
LATS1	RCH-ACV TPP hits
LCK	RCH-ACV TPP hits
LGALS1	RCH-ACV TPP hits
LILRB4	RCH-ACV TPP hits
LIMA1	RCH-ACV TPP hits
LIMCH1	RCH-ACV TPP hits
LNPEP	RCH-ACV TPP hits
LRFN2	RCH-ACV TPP hits
LRMP	RCH-ACV TPP hits
LRR1	RCH-ACV TPP hits
LRRC58	RCH-ACV TPP hits
LRRC59	RCH-ACV TPP hits
LRSAM1	RCH-ACV TPP hits
LTN1	RCH-ACV TPP hits
LYN	RCH-ACV TPP hits
LYSMD3	RCH-ACV TPP hits
MAD2L2	RCH-ACV TPP hits
MAML1	RCH-ACV TPP hits
MAN2B1	RCH-ACV TPP hits
MAP2K2	RCH-ACV TPP hits
MAP2K4	RCH-ACV TPP hits
MAP2K5	RCH-ACV TPP hits
MAP2K6	RCH-ACV TPP hits
MAP2K7	RCH-ACV TPP hits
MAP3K4	RCH-ACV TPP hits
MAPKAPK2	RCH-ACV TPP hits
MARF1	RCH-ACV TPP hits
MARK2	RCH-ACV TPP hits
MCRIP1	RCH-ACV TPP hits
MDP1	RCH-ACV TPP hits
METAP2	RCH-ACV TPP hits
METTL13	RCH-ACV TPP hits
MFAP1	RCH-ACV TPP hits
MKLN1	RCH-ACV TPP hits
MOCS2	RCH-ACV TPP hits
MON2	RCH-ACV TPP hits
MORF4L2	RCH-ACV TPP hits
MPP7	RCH-ACV TPP hits
MPST	RCH-ACV TPP hits
MRPL20	RCH-ACV TPP hits
MRPL2	RCH-ACV TPP hits
MRPL37	RCH-ACV TPP hits
MRPS27	RCH-ACV TPP hits
MRTO4	RCH-ACV TPP hits
MSANTD4	RCH-ACV TPP hits
MSRB2	RCH-ACV TPP hits
MTA3	RCH-ACV TPP hits
MTOR	RCH-ACV TPP hits
MTRF1L	RCH-ACV TPP hits
MYO1A	RCH-ACV TPP hits
MYO1B	RCH-ACV TPP hits
MYO5A	RCH-ACV TPP hits
NAGK	RCH-ACV TPP hits
NAPB	RCH-ACV TPP hits
NBEAL2	RCH-ACV TPP hits
NCBP2	RCH-ACV TPP hits
NCKIPSD	RCH-ACV TPP hits
NELFA	RCH-ACV TPP hits
NFIX	RCH-ACV TPP hits
NFKB1	RCH-ACV TPP hits
NFRKB	RCH-ACV TPP hits
NFX1	RCH-ACV TPP hits
NRF1	RCH-ACV TPP hits
NT5DC3	RCH-ACV TPP hits
NUDCD3	RCH-ACV TPP hits
NUDT16	RCH-ACV TPP hits
NUDT2	RCH-ACV TPP hits
NUF2	RCH-ACV TPP hits
NUP205	RCH-ACV TPP hits
NUP85	RCH-ACV TPP hits
NUP98	RCH-ACV TPP hits
OFD1	RCH-ACV TPP hits
OGFRL1	RCH-ACV TPP hits
OSBPL2	RCH-ACV TPP hits
OSBPL3	RCH-ACV TPP hits
OSBPL9	RCH-ACV TPP hits
PAGR1	RCH-ACV TPP hits
PAK2	RCH-ACV TPP hits
PALLD	RCH-ACV TPP hits
PARD3	RCH-ACV TPP hits
PCM1	RCH-ACV TPP hits
PC	RCH-ACV TPP hits
PDHA1	RCH-ACV TPP hits
PDXDC1	RCH-ACV TPP hits
PEG10	RCH-ACV TPP hits
PFKFB4	RCH-ACV TPP hits
PGPEP1	RCH-ACV TPP hits
PHACTR4	RCH-ACV TPP hits
PHF20L1	RCH-ACV TPP hits
PHYKPL	RCH-ACV TPP hits
PI4KB	RCH-ACV TPP hits
PIP5K1C	RCH-ACV TPP hits
POFUT2	RCH-ACV TPP hits
POLD1	RCH-ACV TPP hits
POLR1D	RCH-ACV TPP hits
POLR1E	RCH-ACV TPP hits
POP5	RCH-ACV TPP hits
PPOX	RCH-ACV TPP hits
PPP1R10	RCH-ACV TPP hits
PPP1R7	RCH-ACV TPP hits
PRMT3	RCH-ACV TPP hits
PSPH	RCH-ACV TPP hits
PUS3	RCH-ACV TPP hits
PUS7L	RCH-ACV TPP hits
PYCARD	RCH-ACV TPP hits
RAB28	RCH-ACV TPP hits
RAB33B	RCH-ACV TPP hits
RAB3GAP1	RCH-ACV TPP hits
RAB43	RCH-ACV TPP hits
RAB9A	RCH-ACV TPP hits
RALGAPA1	RCH-ACV TPP hits
RASA1	RCH-ACV TPP hits
RASSF2	RCH-ACV TPP hits
RBCK1	RCH-ACV TPP hits
RBM19	RCH-ACV TPP hits
RCOR3	RCH-ACV TPP hits
REEP4	RCH-ACV TPP hits
REPS1	RCH-ACV TPP hits
RFC4	RCH-ACV TPP hits
RIC8A	RCH-ACV TPP hits
RIPK3	RCH-ACV TPP hits
RLIM	RCH-ACV TPP hits
RNF113A	RCH-ACV TPP hits
RNF20	RCH-ACV TPP hits
RPRD2	RCH-ACV TPP hits
RRAGB	RCH-ACV TPP hits
RRAGD	RCH-ACV TPP hits
RREB1	RCH-ACV TPP hits
RRN3	RCH-ACV TPP hits
RRP12	RCH-ACV TPP hits
RRP9	RCH-ACV TPP hits
RSBN1	RCH-ACV TPP hits
RWDD3	RCH-ACV TPP hits
SAFB2	RCH-ACV TPP hits
SAMD4A	RCH-ACV TPP hits
SCAF4	RCH-ACV TPP hits
SCAI	RCH-ACV TPP hits
SECISBP2L	RCH-ACV TPP hits
SELENOH	RCH-ACV TPP hits
SENP6	RCH-ACV TPP hits
SERPINE2	RCH-ACV TPP hits
SETD2	RCH-ACV TPP hits
SFR1	RCH-ACV TPP hits
SGSM3	RCH-ACV TPP hits
SH3BP5L	RCH-ACV TPP hits
SHKBP1	RCH-ACV TPP hits
SLC9A1	RCH-ACV TPP hits
SMARCA5	RCH-ACV TPP hits
SMARCB1	RCH-ACV TPP hits
SMARCC2	RCH-ACV TPP hits
SNX1	RCH-ACV TPP hits
SNX4	RCH-ACV TPP hits
SPEN	RCH-ACV TPP hits
SPHK2	RCH-ACV TPP hits
SPIN4	RCH-ACV TPP hits
SRC	RCH-ACV TPP hits
SRP68	RCH-ACV TPP hits
SRPRA	RCH-ACV TPP hits
SRRD	RCH-ACV TPP hits
SRRM2	RCH-ACV TPP hits
STAG1	RCH-ACV TPP hits
STARD10	RCH-ACV TPP hits
STAT3	RCH-ACV TPP hits
STAT5A	RCH-ACV TPP hits
STX5	RCH-ACV TPP hits
SUGP2	RCH-ACV TPP hits
SYMPK	RCH-ACV TPP hits
TACO1	RCH-ACV TPP hits
TANGO6	RCH-ACV TPP hits
TBC1D15	RCH-ACV TPP hits
TBC1D5	RCH-ACV TPP hits
TBC1D9B	RCH-ACV TPP hits
TECPR2	RCH-ACV TPP hits
TENM4	RCH-ACV TPP hits
TEX264	RCH-ACV TPP hits
TEX30	RCH-ACV TPP hits
THAP12	RCH-ACV TPP hits
THOC5	RCH-ACV TPP hits
TIAM1	RCH-ACV TPP hits
TMEM132A	RCH-ACV TPP hits
TNFAIP2	RCH-ACV TPP hits
TNFRSF13C	RCH-ACV TPP hits
TNKS	RCH-ACV TPP hits
TNRC6A	RCH-ACV TPP hits
TPP2	RCH-ACV TPP hits
TRAPPC12	RCH-ACV TPP hits
TRAPPC5	RCH-ACV TPP hits
TRDMT1	RCH-ACV TPP hits
TSR2	RCH-ACV TPP hits
TTC17	RCH-ACV TPP hits
TTC27	RCH-ACV TPP hits
TTC37	RCH-ACV TPP hits
U2SURP	RCH-ACV TPP hits
UBE2L3	RCH-ACV TPP hits
UBE4A	RCH-ACV TPP hits
UGGT1	RCH-ACV TPP hits
ULK3	RCH-ACV TPP hits
UNC119B	RCH-ACV TPP hits
UNC119	RCH-ACV TPP hits
UNC13D	RCH-ACV TPP hits
URGCP	RCH-ACV TPP hits
USP1	RCH-ACV TPP hits
USP25	RCH-ACV TPP hits
USP28	RCH-ACV TPP hits
USP47	RCH-ACV TPP hits
VAT1L	RCH-ACV TPP hits
VPS11	RCH-ACV TPP hits
VPS13B	RCH-ACV TPP hits
VPS39	RCH-ACV TPP hits
VPS8	RCH-ACV TPP hits
VRK3	RCH-ACV TPP hits
VTI1B	RCH-ACV TPP hits
WASHC2C	RCH-ACV TPP hits
WDR13	RCH-ACV TPP hits
WDR26	RCH-ACV TPP hits
WNK1	RCH-ACV TPP hits
XPA	RCH-ACV TPP hits
XPO5	RCH-ACV TPP hits
YES1	RCH-ACV TPP hits
ZFPM1	RCH-ACV TPP hits
ZHX3	RCH-ACV TPP hits
ZNF124	RCH-ACV TPP hits
ZNF316	RCH-ACV TPP hits
ZNF414	RCH-ACV TPP hits
ZNHIT1	RCH-ACV TPP hits
AAGAB	SW13 TPP hits
ACADM	SW13 TPP hits
ACSS2	SW13 TPP hits
ADAR	SW13 TPP hits
ADK	SW13 TPP hits
	SW13 TPP hits
ALDH7A1	SW13 TPP hits
ARFGEF1	SW13 TPP hits
ARFGEF2	SW13 TPP hits
ARFIP1	SW13 TPP hits
ARID1A	SW13 TPP hits
ATG2B	SW13 TPP hits
ATG4B	SW13 TPP hits
ATP6V1C1	SW13 TPP hits
AURKA	SW13 TPP hits
BCAR1	SW13 TPP hits
BRAF	SW13 TPP hits
BTAF1	SW13 TPP hits
BUB1B	SW13 TPP hits
BZW1	SW13 TPP hits
BZW2	SW13 TPP hits
C5orf51	SW13 TPP hits
CACUL1	SW13 TPP hits
CAMSAP1	SW13 TPP hits
CASP9	SW13 TPP hits
CCDC88A	SW13 TPP hits
CCNT1	SW13 TPP hits
CCNYL1	SW13 TPP hits
CEND1	SW13 TPP hits
CIP2A	SW13 TPP hits
CLASP2	SW13 TPP hits
COG1	SW13 TPP hits
COG2	SW13 TPP hits
COG3	SW13 TPP hits
COG4	SW13 TPP hits
COG5	SW13 TPP hits
COG6	SW13 TPP hits
COG8	SW13 TPP hits
COPS6	SW13 TPP hits
CSE1L	SW13 TPP hits
CSK	SW13 TPP hits
CSNK1A1	SW13 TPP hits
CTC1	SW13 TPP hits
CUL2	SW13 TPP hits
DAB2IP	SW13 TPP hits
DARS	SW13 TPP hits
DCUN1D5	SW13 TPP hits
DDX3X	SW13 TPP hits
DICER1	SW13 TPP hits
DNAAF5	SW13 TPP hits
DNAJC10	SW13 TPP hits
DNAJC13	SW13 TPP hits
DOCK1	SW13 TPP hits
DPH5	SW13 TPP hits
DYM	SW13 TPP hits
DYNC1H1	SW13 TPP hits
EIF2B3	SW13 TPP hits
EIF2B5	SW13 TPP hits
EIF3M	SW13 TPP hits
EIF4G3	SW13 TPP hits
EPG5	SW13 TPP hits
EPN1	SW13 TPP hits
ERICH5	SW13 TPP hits
FAM122B	SW13 TPP hits
FAM135A	SW13 TPP hits
FAM160B1	SW13 TPP hits
FASTKD5	SW13 TPP hits
FGD4	SW13 TPP hits
FHOD1	SW13 TPP hits
FKBP5	SW13 TPP hits
FLNA	SW13 TPP hits
FNIP1	SW13 TPP hits
FOCAD	SW13 TPP hits
FOXP1	SW13 TPP hits
FUBP1	SW13 TPP hits
GART	SW13 TPP hits
GBF1	SW13 TPP hits
GLRX3	SW13 TPP hits
GTF2E1	SW13 TPP hits
GTF2E2	SW13 TPP hits
HAT1	SW13 TPP hits
HEATR3	SW13 TPP hits
HSF1	SW13 TPP hits
HSP90AA1	SW13 TPP hits
HSP90B1	SW13 TPP hits
HSPA12A	SW13 TPP hits
HUWE1	SW13 TPP hits
IARS	SW13 TPP hits
IPO7	SW13 TPP hits
JMJD1C	SW13 TPP hits
KANK2	SW13 TPP hits
KIN	SW13 TPP hits
KLHL25	SW13 TPP hits
LARS	SW13 TPP hits
LATS1	SW13 TPP hits
LIMK1	SW13 TPP hits
LINS1	SW13 TPP hits
LTN1	SW13 TPP hits
MAGED1	SW13 TPP hits
MAP2K2	SW13 TPP hits
MAP2K5	SW13 TPP hits
MAP2K7	SW13 TPP hits
MAPK11	SW13 TPP hits
MMS19	SW13 TPP hits
MMS22L	SW13 TPP hits
MON2	SW13 TPP hits
MSI2	SW13 TPP hits
MTMR14	SW13 TPP hits
MVB12B	SW13 TPP hits
NCAPD2	SW13 TPP hits
NCAPH	SW13 TPP hits
NCBP2	SW13 TPP hits
NCDN	SW13 TPP hits
NCOA2	SW13 TPP hits
NCOA7	SW13 TPP hits
NMRAL1	SW13 TPP hits
NMT2	SW13 TPP hits
NOP58	SW13 TPP hits
OGT	SW13 TPP hits
OSBPL2	SW13 TPP hits
OTULIN	SW13 TPP hits
PANK2	SW13 TPP hits
PASK	SW13 TPP hits
PIP4K2C	SW13 TPP hits
POLR3A	SW13 TPP hits
PPP2R5C	SW13 TPP hits
PPP6R1	SW13 TPP hits
PRMT3	SW13 TPP hits
PRPF40A	SW13 TPP hits
PSMD11	SW13 TPP hits
PTTG1	SW13 TPP hits
PUS3	SW13 TPP hits
QARS	SW13 TPP hits
QRICH1	SW13 TPP hits
RAB3GAP2	SW13 TPP hits
RALGAPA1	SW13 TPP hits
RALGAPA2	SW13 TPP hits
RALGAPB	SW13 TPP hits
RANBP6	SW13 TPP hits
RANGAP1	SW13 TPP hits
RARS	SW13 TPP hits
RASA2	SW13 TPP hits
RBL2	SW13 TPP hits
RIPOR1	SW13 TPP hits
RNF123	SW13 TPP hits
RNF213	SW13 TPP hits
RNF7	SW13 TPP hits
RPAP3	SW13 TPP hits
RPS20	SW13 TPP hits
RPS6KA1	SW13 TPP hits
RPS6KB1	SW13 TPP hits
RPTOR	SW13 TPP hits
RUFY1	SW13 TPP hits
RUFY3	SW13 TPP hits
SAP30BP	SW13 TPP hits
SDCCAG8	SW13 TPP hits
SDHAF3	SW13 TPP hits
SENP1	SW13 TPP hits
SENP8	SW13 TPP hits
SESTD1	SW13 TPP hits
SMARCC1	SW13 TPP hits
SMC2	SW13 TPP hits
SMC4	SW13 TPP hits
SNX24	SW13 TPP hits
SOS2	SW13 TPP hits
SPRED1	SW13 TPP hits
ST5	SW13 TPP hits
STARD5	SW13 TPP hits
STAT1	SW13 TPP hits
STAT3	SW13 TPP hits
TANC1	SW13 TPP hits
TBC1D10B	SW13 TPP hits
TBC1D15	SW13 TPP hits
TBC1D5	SW13 TPP hits
TGFBRAP1	SW13 TPP hits
TMEM115	SW13 TPP hits
TMEM79	SW13 TPP hits
TNPO2	SW13 TPP hits
TNRC18	SW13 TPP hits
TOR1AIP2	SW13 TPP hits
TRAPPC5	SW13 TPP hits
TTC27	SW13 TPP hits
TTC39B	SW13 TPP hits
UBE3C	SW13 TPP hits
UBE4A	SW13 TPP hits
UBE4B	SW13 TPP hits
UBR3	SW13 TPP hits
UFL1	SW13 TPP hits
UNC119B	SW13 TPP hits
UNC119	SW13 TPP hits
UNC45A	SW13 TPP hits
USP34	SW13 TPP hits
USP3	SW13 TPP hits
USP48	SW13 TPP hits
USP9X	SW13 TPP hits
VPS11	SW13 TPP hits
VPS16	SW13 TPP hits
VPS18	SW13 TPP hits
VPS50	SW13 TPP hits
VPS8	SW13 TPP hits
WAPL	SW13 TPP hits
WASHC4	SW13 TPP hits
WASHC5	SW13 TPP hits
WDFY3	SW13 TPP hits
WWC1	SW13 TPP hits
XPO1	SW13 TPP hits
XPO4	SW13 TPP hits
XPO5	SW13 TPP hits
XPO7	SW13 TPP hits
ZC2HC1A	SW13 TPP hits
ZMAT2	SW13 TPP hits
ZNF507	SW13 TPP hits
ZW10	SW13 TPP hits
AAGAB	All cell line TPP hits, pAdj < 0.05
AGO2	All cell line TPP hits, pAdj < 0.05
AP2A2	All cell line TPP hits, pAdj < 0.05
APBB1	All cell line TPP hits, pAdj < 0.05
ARHGAP35	All cell line TPP hits, pAdj < 0.05
ARHGEF11	All cell line TPP hits, pAdj < 0.05
ARHGEF12	All cell line TPP hits, pAdj < 0.05
ARHGEF1	All cell line TPP hits, pAdj < 0.05
ARID1A	All cell line TPP hits, pAdj < 0.05
ATG2A	All cell line TPP hits, pAdj < 0.05
ATG2B	All cell line TPP hits, pAdj < 0.05
ATG4A	All cell line TPP hits, pAdj < 0.05
ATG4B	All cell line TPP hits, pAdj < 0.05
ATG7	All cell line TPP hits, pAdj < 0.05
	All cell line TPP hits, pAdj < 0.05
ATXN3	All cell line TPP hits, pAdj < 0.05
BZW1	All cell line TPP hits, pAdj < 0.05
BZW2	All cell line TPP hits, pAdj < 0.05
C3orf38	All cell line TPP hits, pAdj < 0.05
C5orf51	All cell line TPP hits, pAdj < 0.05
CACUL1	All cell line TPP hits, pAdj < 0.05
CAND2	All cell line TPP hits, pAdj < 0.05
CARM1	All cell line TPP hits, pAdj < 0.05
CCNT1	All cell line TPP hits, pAdj < 0.05
CDC45	All cell line TPP hits, pAdj < 0.05
CIP2A	All cell line TPP hits, pAdj < 0.05
COA7	All cell line TPP hits, pAdj < 0.05
COG1	All cell line TPP hits, pAdj < 0.05
COG2	All cell line TPP hits, pAdj < 0.05
COG3	All cell line TPP hits, pAdj < 0.05
COG4	All cell line TPP hits, pAdj < 0.05
COG6	All cell line TPP hits, pAdj < 0.05
COG8	All cell line TPP hits, pAdj < 0.05
COIL	All cell line TPP hits, pAdj < 0.05
COMMD9	All cell line TPP hits, pAdj < 0.05
CPSF2	All cell line TPP hits, pAdj < 0.05
CPSF3	All cell line TPP hits, pAdj < 0.05
CTNNBL1	All cell line TPP hits, pAdj < 0.05
DCUN1D5	All cell line TPP hits, pAdj < 0.05
DNAAF5	All cell line TPP hits, pAdj < 0.05
DYM	All cell line TPP hits, pAdj < 0.05
EDC4	All cell line TPP hits, pAdj < 0.05
EHBP1L1	All cell line TPP hits, pAdj < 0.05
ELMO1	All cell line TPP hits, pAdj < 0.05
EPN1	All cell line TPP hits, pAdj < 0.05
EVI5L	All cell line TPP hits, pAdj < 0.05
EVI5	All cell line TPP hits, pAdj < 0.05
FAM160B1	All cell line TPP hits, pAdj < 0.05
FASTKD5	All cell line TPP hits, pAdj < 0.05
FLNA	All cell line TPP hits, pAdj < 0.05
FOCAD	All cell line TPP hits, pAdj < 0.05
GGA2	All cell line TPP hits, pAdj < 0.05
GORAB	All cell line TPP hits, pAdj < 0.05
HACE1	All cell line TPP hits, pAdj < 0.05
HERC1	All cell line TPP hits, pAdj < 0.05
HMMR	All cell line TPP hits, pAdj < 0.05
ILF3	All cell line TPP hits, pAdj < 0.05
INPPL1	All cell line TPP hits, pAdj < 0.05
IPO13	All cell line TPP hits, pAdj < 0.05
ITCH	All cell line TPP hits, pAdj < 0.05
ITGB1BP1	All cell line TPP hits, pAdj < 0.05
LTN1	All cell line TPP hits, pAdj < 0.05
MAD1L1	All cell line TPP hits, pAdj < 0.05
MAD2L1	All cell line TPP hits, pAdj < 0.05
METTL13	All cell line TPP hits, pAdj < 0.05
MINK1	All cell line TPP hits, pAdj < 0.05
MON2	All cell line TPP hits, pAdj < 0.05
MORF4L2	All cell line TPP hits, pAdj < 0.05
MSRB2	All cell line TPP hits, pAdj < 0.05
MTMR14	All cell line TPP hits, pAdj < 0.05
MTOR	All cell line TPP hits, pAdj < 0.05
NAA20	All cell line TPP hits, pAdj < 0.05
NBEAL2	All cell line TPP hits, pAdj < 0.05
NFX1	All cell line TPP hits, pAdj < 0.05
PCID2	All cell line TPP hits, pAdj < 0.05
PLAA	All cell line TPP hits, pAdj < 0.05
PLIN2	All cell line TPP hits, pAdj < 0.05
POLR1D	All cell line TPP hits, pAdj < 0.05
PPP2R5D	All cell line TPP hits, pAdj < 0.05
PREPL	All cell line TPP hits, pAdj < 0.05
PUS3	All cell line TPP hits, pAdj < 0.05
RAB3GAP1	All cell line TPP hits, pAdj < 0.05
RALGAPB	All cell line TPP hits, pAdj < 0.05
RASSF2	All cell line TPP hits, pAdj < 0.05
RFX3	All cell line TPP hits, pAdj < 0.05
RIC8A	All cell line TPP hits, pAdj < 0.05
RNF213	All cell line TPP hits, pAdj < 0.05
RNMT	All cell line TPP hits, pAdj < 0.05
RUFY1	All cell line TPP hits, pAdj < 0.05
SCYL1	All cell line TPP hits, pAdj < 0.05
SEC24A	All cell line TPP hits, pAdj < 0.05
SELENOH	All cell line TPP hits, pAdj < 0.05
SMARCA5	All cell line TPP hits, pAdj < 0.05
SMARCD1	All cell line TPP hits, pAdj < 0.05
SMCHD1	All cell line TPP hits, pAdj < 0.05
SNTA1	All cell line TPP hits, pAdj < 0.05
SNX1	All cell line TPP hits, pAdj < 0.05
SRRD	All cell line TPP hits, pAdj < 0.05
STARD10	All cell line TPP hits, pAdj < 0.05
STAT3	All cell line TPP hits, pAdj < 0.05
STAT6	All cell line TPP hits, pAdj < 0.05
STX5	All cell line TPP hits, pAdj < 0.05
TBC1D15	All cell line TPP hits, pAdj < 0.05
TBC1D22B	All cell line TPP hits, pAdj < 0.05
TBC1D5	All cell line TPP hits, pAdj < 0.05
TFAM	All cell line TPP hits, pAdj < 0.05
TGFBRAP1	All cell line TPP hits, pAdj < 0.05
TNPO2	All cell line TPP hits, pAdj < 0.05
TRAPPC5	All cell line TPP hits, pAdj < 0.05
TTC27	All cell line TPP hits, pAdj < 0.05
TTPA	All cell line TPP hits, pAdj < 0.05
UBE3B	All cell line TPP hits, pAdj < 0.05
UBE4A	All cell line TPP hits, pAdj < 0.05
UNC45A	All cell line TPP hits, pAdj < 0.05
USO1	All cell line TPP hits, pAdj < 0.05
USP24	All cell line TPP hits, pAdj < 0.05
USP34	All cell line TPP hits, pAdj < 0.05
USP38	All cell line TPP hits, pAdj < 0.05
USP3	All cell line TPP hits, pAdj < 0.05
USP9X	All cell line TPP hits, pAdj < 0.05
VPS11	All cell line TPP hits, pAdj < 0.05
VPS16	All cell line TPP hits, pAdj < 0.05
VPS18	All cell line TPP hits, pAdj < 0.05
VPS37A	All cell line TPP hits, pAdj < 0.05
VPS8	All cell line TPP hits, pAdj < 0.05
WAPL	All cell line TPP hits, pAdj < 0.05
WASHC4	All cell line TPP hits, pAdj < 0.05
WASHC5	All cell line TPP hits, pAdj < 0.05
XPO1	All cell line TPP hits, pAdj < 0.05
XPO5	All cell line TPP hits, pAdj < 0.05
XPOT	All cell line TPP hits, pAdj < 0.05
XRCC6	All cell line TPP hits, pAdj < 0.05
ZNF414	All cell line TPP hits, pAdj < 0.05
ABL1	All cell line TPP hits, pAdj < 0.05
ABL2	All cell line TPP hits, pAdj < 0.05
ACADM	All cell line TPP hits, pAdj < 0.05
ADK	All cell line TPP hits, pAdj < 0.05
ALDH7A1	All cell line TPP hits, pAdj < 0.05
ATP5IF1	All cell line TPP hits, pAdj < 0.05
BRAF	All cell line TPP hits, pAdj < 0.05
BUD13	All cell line TPP hits, pAdj < 0.05
CDKN2AIPNL	All cell line TPP hits, pAdj < 0.05
CLPP	All cell line TPP hits, pAdj < 0.05
CLTA	All cell line TPP hits, pAdj < 0.05
CPOX	All cell line TPP hits, pAdj < 0.05
CSK	All cell line TPP hits, pAdj < 0.05
DOHH	All cell line TPP hits, pAdj < 0.05
FLOT1	All cell line TPP hits, pAdj < 0.05
FYN	All cell line TPP hits, pAdj < 0.05
GPATCH8	All cell line TPP hits, pAdj < 0.05
HMGN4	All cell line TPP hits, pAdj < 0.05
MAP2K1	All cell line TPP hits, pAdj < 0.05
MAP2K2	All cell line TPP hits, pAdj < 0.05
MAP2K5	All cell line TPP hits, pAdj < 0.05
MAP2K7	All cell line TPP hits, pAdj < 0.05
MAP3K20	All cell line TPP hits, pAdj < 0.05
MAPK11	All cell line TPP hits, pAdj < 0.05
PAOX	All cell line TPP hits, pAdj < 0.05
PPP1R13L	All cell line TPP hits, pAdj < 0.05
SMG6	All cell line TPP hits, pAdj < 0.05
TMEM263	All cell line TPP hits, pAdj < 0.05
UNC119B	All cell line TPP hits, pAdj < 0.05
UNC119	All cell line TPP hits, pAdj < 0.05
WNK1	All cell line TPP hits, pAdj < 0.05
YES1	All cell line TPP hits, pAdj < 0.05
