## SupplementaryTable3 for "Proteoform-level deconvolution reveals a broader spectrum of ibrutinib off-targets"

### Sheet: Sheet 1
description	link	size	overlap	expect	enrichmentRatio	pValue	FDR	Test
COG complex	https://mips.helmholtz-muenchen.de/corum/#	8	6	0.287793	20.8483	4.8482e-08	2.97047e-05	All, FDR < 0.05
COG1-COG8-COG2-COG3-COG4 subcomplex	https://mips.helmholtz-muenchen.de/corum/#	5	5	0.179871	27.7978	5.39594e-08	2.97047e-05	All, FDR < 0.05
CORVET complex	https://mips.helmholtz-muenchen.de/corum/#	6	5	0.215845	23.1648	3.14578e-07	0.00011545	All, FDR < 0.05
Class C Vps complex (VPS11, VPS18, VPS16)	https://mips.helmholtz-muenchen.de/corum/#	3	3	0.107922	27.7978	4.50526e-05	0.00826715	All, FDR < 0.05
CD20-LCK-LYN-FYN-p75/80 complex, (Raji human B cell line)	https://mips.helmholtz-muenchen.de/corum/#	3	3	0.107922	27.7978	4.50526e-05	0.00826715	All, FDR < 0.05
COG2-COG3-COG4 subcomplex	https://mips.helmholtz-muenchen.de/corum/#	3	3	0.107922	27.7978	4.50526e-05	0.00826715	All, FDR < 0.05
p21(ras)GAP-Fyn-Lyn-Yes complex, thrombin stimulated	https://mips.helmholtz-muenchen.de/corum/#	4	3	0.143897	20.8483	0.000175506	0.0241541	All, FDR < 0.05
BRAF-MAP2K1-MAP2K2-YWHAE complex	https://mips.helmholtz-muenchen.de/corum/#	4	3	0.143897	20.8483	0.000175506	0.0241541	All, FDR < 0.05
NUMAC complex (nucleosomal methylation activator complex)	https://mips.helmholtz-muenchen.de/corum/#	10	4	0.359741	11.1191	0.000278599	0.0340819	All, FDR < 0.05
COG1-COG8-COG5-COG6-COG7 subcomplex	https://mips.helmholtz-muenchen.de/corum/#	5	3	0.179871	16.6787	0.00042733	0.0392075	All, FDR < 0.05
HOPS complex	https://mips.helmholtz-muenchen.de/corum/#	5	3	0.179871	16.6787	0.00042733	0.0392075	All, FDR < 0.05
WASH complex	https://mips.helmholtz-muenchen.de/corum/#	5	3	0.179871	16.6787	0.00042733	0.0392075	All, FDR < 0.05
COG complex	https://mips.helmholtz-muenchen.de/corum/#	8	8	2.17623	3.67608	2.90875e-05	0.0320254	All, p < 0.05
CD20-LCK-LYN-FYN-p75/80 complex, (Raji human B cell line)	https://mips.helmholtz-muenchen.de/corum/#	3	3	0.0417978	71.7742	2.45175e-06	0.00239781	RCH-ACV, FDR < 0.05
p21(ras)GAP-Fyn-Lyn-Yes complex, thrombin stimulated	https://mips.helmholtz-muenchen.de/corum/#	4	3	0.0557303	53.8306	9.71433e-06	0.00475031	RCH-ACV, FDR < 0.05
COG complex	https://mips.helmholtz-muenchen.de/corum/#	8	6	1.15416	5.1986	0.000187149	0.183031	RCH-ACV, p < 0.05
p21(ras)GAP-Fyn-Lyn-Yes complex, thrombin stimulated	https://mips.helmholtz-muenchen.de/corum/#	4	4	0.577079	6.93146	0.000426309	0.208465	RCH-ACV, p < 0.05
COG1-COG8-COG2-COG3-COG4 subcomplex	https://mips.helmholtz-muenchen.de/corum/#	5	4	0.721348	5.54517	0.00188816	0.364158	RCH-ACV, p < 0.05
COG1-COG8-COG5-COG6-COG7 subcomplex	https://mips.helmholtz-muenchen.de/corum/#	5	4	0.721348	5.54517	0.00188816	0.364158	RCH-ACV, p < 0.05
CD20-LCK-LYN-FYN-p75/80 complex, (Raji human B cell line)	https://mips.helmholtz-muenchen.de/corum/#	3	3	0.432809	6.93146	0.0029788	0.364158	RCH-ACV, p < 0.05
TANK-TRAF2-TRAF3 complex	https://mips.helmholtz-muenchen.de/corum/#	3	3	0.432809	6.93146	0.0029788	0.364158	RCH-ACV, p < 0.05
LUBAC complex	https://mips.helmholtz-muenchen.de/corum/#	3	3	0.432809	6.93146	0.0029788	0.364158	RCH-ACV, p < 0.05
MPP7-DLG1-LIN7C complex	https://mips.helmholtz-muenchen.de/corum/#	3	3	0.432809	6.93146	0.0029788	0.364158	RCH-ACV, p < 0.05
COG complex	https://mips.helmholtz-muenchen.de/corum/#	8	8	1.07692	7.42857	9.9603e-08	9.65153e-05	SW13, p < 0.05
CORVET complex	https://mips.helmholtz-muenchen.de/corum/#	6	6	0.807692	7.42857	5.70348e-06	0.00276334	SW13, p < 0.05
Multisynthetase complex	https://mips.helmholtz-muenchen.de/corum/#	11	8	1.48077	5.4026	1.13219e-05	0.00365698	SW13, p < 0.05
COG1-COG8-COG2-COG3-COG4 subcomplex	https://mips.helmholtz-muenchen.de/corum/#	5	5	0.673077	7.42857	4.29737e-05	0.00832831	SW13, p < 0.05
COG1-COG8-COG5-COG6-COG7 subcomplex	https://mips.helmholtz-muenchen.de/corum/#	5	5	0.673077	7.42857	4.29737e-05	0.00832831	SW13, p < 0.05
Tetrameric COG subcomplex	https://mips.helmholtz-muenchen.de/corum/#	4	4	0.538462	7.42857	0.000322869	0.0347622	SW13, p < 0.05
HOPS complex	https://mips.helmholtz-muenchen.de/corum/#	4	4	0.538462	7.42857	0.000322869	0.0347622	SW13, p < 0.05
EARP complex	https://mips.helmholtz-muenchen.de/corum/#	4	4	0.538462	7.42857	0.000322869	0.0347622	SW13, p < 0.05
EIF2B2-EIF2B3-EIF2B4-EIF2B5 complex	https://mips.helmholtz-muenchen.de/corum/#	4	4	0.538462	7.42857	0.000322869	0.0347622	SW13, p < 0.05
