## SupplementaryTable4 for "Proteoform-level deconvolution reveals a broader spectrum of ibrutinib off-targets"

### Sheet: Sheet 1
GO ID	description	size	overlap	interestGene	expect	enrichmentRatio	pValue	FDR
GO:0045184	establishment of protein localization	1921	47	ABL1|1;AP2A2|1;BLK|1;BRAF|1;CLTA|1;CSK|1;FLNA|1;FYN|1;LYN|1;MYO5A|1;SNX1|1;STAT3|1;STX5|1;XPO1|1;USP9X|1;USO1|1;UNC119|1;ITGB1BP1|1;COG1|1;TGFBRAP1|1;TBC1D5|1;ATG7|1;SEC24A|1;COG2|1;NCBP2|1;RAB3GAP1|1;GGA2|1;VPS8|1;COG4|1;SETD2|1;TNPO2|1;CPSF3|1;CPSF2|1;TBC1D22B|1;VPS11|1;XPO5|1;COG6|1;VPS18|1;VPS16|1;TBC1D15|1;AAGAB|1;NUP85|1;COG3|1;COG8|1;UNC119B|1;EVI5L|1;VPS37A|1	15.6519	3.00283	4.34319e-13	6.887e-09
GO:0015031	protein transport	1824	45	ABL1|1;AP2A2|1;BLK|1;CLTA|1;CSK|1;FLNA|1;FYN|1;LYN|1;MYO5A|1;SNX1|1;STAT3|1;STX5|1;XPO1|1;USP9X|1;USO1|1;UNC119|1;ITGB1BP1|1;COG1|1;TGFBRAP1|1;TBC1D5|1;ATG7|1;SEC24A|1;COG2|1;NCBP2|1;GGA2|1;VPS8|1;COG4|1;SETD2|1;TNPO2|1;CPSF3|1;CPSF2|1;TBC1D22B|1;VPS11|1;XPO5|1;COG6|1;VPS18|1;VPS16|1;TBC1D15|1;AAGAB|1;NUP85|1;COG3|1;COG8|1;UNC119B|1;EVI5L|1;VPS37A|1	14.8616	3.02795	1.33427e-12	9.6087e-09
GO:0015833	peptide transport	1855	45	ABL1|1;AP2A2|1;BLK|1;CLTA|1;CSK|1;FLNA|1;FYN|1;LYN|1;MYO5A|1;SNX1|1;STAT3|1;STX5|1;XPO1|1;USP9X|1;USO1|1;UNC119|1;ITGB1BP1|1;COG1|1;TGFBRAP1|1;TBC1D5|1;ATG7|1;SEC24A|1;COG2|1;NCBP2|1;GGA2|1;VPS8|1;COG4|1;SETD2|1;TNPO2|1;CPSF3|1;CPSF2|1;TBC1D22B|1;VPS11|1;XPO5|1;COG6|1;VPS18|1;VPS16|1;TBC1D15|1;AAGAB|1;NUP85|1;COG3|1;COG8|1;UNC119B|1;EVI5L|1;VPS37A|1	15.1141	2.97734	2.4194e-12	9.6087e-09
GO:0046907	intracellular transport	1702	43	AP2A2|1;BRAF|1;BTK|1;CLTA|1;FLNA|1;FYN|1;LYN|1;MYO5A|1;MAP2K1|1;MAP2K2|1;SNX1|1;STAT3|1;STX5|1;XPO1|1;USP9X|1;USO1|1;ITGB1BP1|1;COG1|1;TGFBRAP1|1;PREPL|1;TBC1D5|1;SEC24A|1;COG2|1;NCBP2|1;RAB3GAP1|1;GGA2|1;COG4|1;SETD2|1;TNPO2|1;CPSF3|1;CPSF2|1;TBC1D22B|1;VPS11|1;XPO5|1;COG6|1;VPS18|1;VPS16|1;TBC1D15|1;NUP85|1;COG3|1;COG8|1;EVI5L|1;VPS37A|1	13.8675	3.10077	2.42384e-12	9.6087e-09
GO:0042886	amide transport	1881	45	ABL1|1;AP2A2|1;BLK|1;CLTA|1;CSK|1;FLNA|1;FYN|1;LYN|1;MYO5A|1;SNX1|1;STAT3|1;STX5|1;XPO1|1;USP9X|1;USO1|1;UNC119|1;ITGB1BP1|1;COG1|1;TGFBRAP1|1;TBC1D5|1;ATG7|1;SEC24A|1;COG2|1;NCBP2|1;GGA2|1;VPS8|1;COG4|1;SETD2|1;TNPO2|1;CPSF3|1;CPSF2|1;TBC1D22B|1;VPS11|1;XPO5|1;COG6|1;VPS18|1;VPS16|1;TBC1D15|1;AAGAB|1;NUP85|1;COG3|1;COG8|1;UNC119B|1;EVI5L|1;VPS37A|1	15.326	2.93619	3.94507e-12	1.21508e-08
GO:0071705	nitrogen compound transport	2130	48	ABL1|1;AP2A2|1;BLK|1;BTK|1;CLTA|1;CSK|1;FLNA|1;FYN|1;LYN|1;MYO5A|1;SNX1|1;STAT3|1;STX5|1;XPO1|1;USP9X|1;USO1|1;UNC119|1;ITGB1BP1|1;COG1|1;TGFBRAP1|1;TBC1D5|1;FLOT1|1;ATG7|1;SEC24A|1;COG2|1;NCBP2|1;RAB3GAP1|1;GGA2|1;VPS8|1;COG4|1;SETD2|1;TNPO2|1;CPSF3|1;CPSF2|1;TBC1D22B|1;VPS11|1;XPO5|1;COG6|1;VPS18|1;VPS16|1;TBC1D15|1;AAGAB|1;NUP85|1;COG3|1;COG8|1;UNC119B|1;EVI5L|1;VPS37A|1	17.3548	2.76581	4.59766e-12	1.21508e-08
GO:0008104	protein localization	2501	52	ABL1|1;AP2A2|1;BLK|1;BRAF|1;CLTA|1;CSK|1;FLNA|1;FYN|1;LYN|1;ATXN3|1;MYO5A|1;SNX1|1;STAT3|1;STX5|1;XPO1|1;USP9X|1;USO1|1;UNC119|1;LATS1|1;ITGB1BP1|1;COG1|1;TGFBRAP1|1;CROCC|1;TBC1D5|1;FLOT1|1;CARM1|1;ATG7|1;SEC24A|1;COG2|1;NCBP2|1;RAB3GAP1|1;GGA2|1;VPS8|1;COG4|1;SETD2|1;TNPO2|1;CPSF3|1;CPSF2|1;TBC1D22B|1;VPS11|1;XPO5|1;COG6|1;VPS18|1;VPS16|1;TBC1D15|1;AAGAB|1;NUP85|1;COG3|1;COG8|1;UNC119B|1;EVI5L|…	20.3776	2.55182	7.90401e-12	1.79048e-08
GO:0071702	organic substance transport	2456	51	ABL1|1;AP2A2|1;BLK|1;BRAF|1;BTK|1;CLTA|1;CSK|1;FLNA|1;FYN|1;LYN|1;MYO5A|1;MAP2K6|1;SNX1|1;STAT3|1;STX5|1;XPO1|1;YES1|1;USP9X|1;USO1|1;UNC119|1;ITGB1BP1|1;COG1|1;TGFBRAP1|1;TBC1D5|1;FLOT1|1;ATG7|1;SEC24A|1;COG2|1;NCBP2|1;RAB3GAP1|1;GGA2|1;VPS8|1;COG4|1;SETD2|1;TNPO2|1;CPSF3|1;CPSF2|1;TBC1D22B|1;VPS11|1;XPO5|1;COG6|1;VPS18|1;VPS16|1;TBC1D15|1;AAGAB|1;NUP85|1;COG3|1;COG8|1;UNC119B|1;EVI5L|1;VPS37A|1	20.011	2.5486	1.52336e-11	2.82207e-08
GO:0051649	establishment of localization in cell	2039	46	ABL1|1;AP2A2|1;BRAF|1;BTK|1;CLTA|1;FLNA|1;FYN|1;LCK|1;LYN|1;MYO5A|1;MAP2K1|1;MAP2K2|1;SNX1|1;STAT3|1;STX5|1;XPO1|1;USP9X|1;MAD1L1|1;USO1|1;ITGB1BP1|1;COG1|1;TGFBRAP1|1;PREPL|1;TBC1D5|1;SEC24A|1;COG2|1;NCBP2|1;RAB3GAP1|1;GGA2|1;COG4|1;SETD2|1;TNPO2|1;CPSF3|1;CPSF2|1;TBC1D22B|1;VPS11|1;XPO5|1;COG6|1;VPS18|1;VPS16|1;TBC1D15|1;NUP85|1;COG3|1;COG8|1;EVI5L|1;VPS37A|1	16.6133	2.76886	1.60173e-11	2.82207e-08
GO:0016192	vesicle-mediated transport	1828	43	ABL1|1;ABL2|1;AP2A2|1;BNIP1|1;BRAF|1;BTK|1;CLTA|1;CSK|1;FLNA|1;FYN|1;XRCC6|1;INPPL1|1;LYN|1;MAN2B1|1;MYO5A|1;MAP2K1|1;MAP2K2|1;SNX1|1;STX5|1;YES1|1;USO1|1;UNC119|1;COG1|1;TGFBRAP1|1;PREPL|1;TBC1D5|1;FLOT1|1;ATG7|1;SEC24A|1;COG2|1;RAB3GAP1|1;GGA2|1;VPS8|1;COG4|1;EPN1|1;VPS11|1;SCYL1|1;COG6|1;VPS18|1;VPS16|1;COG3|1;COG8|1;VPS37A|1	14.8941	2.88704	2.65281e-11	4.20656e-08
GO:0033036	macromolecule localization	2782	53	ABL1|1;AP2A2|1;BLK|1;BRAF|1;CLTA|1;CSK|1;FLNA|1;FYN|1;LYN|1;ATXN3|1;MYO5A|1;MAP2K6|1;SNX1|1;STAT3|1;STX5|1;XPO1|1;USP9X|1;USO1|1;UNC119|1;LATS1|1;ITGB1BP1|1;COG1|1;TGFBRAP1|1;CROCC|1;TBC1D5|1;FLOT1|1;CARM1|1;ATG7|1;SEC24A|1;COG2|1;NCBP2|1;RAB3GAP1|1;GGA2|1;VPS8|1;COG4|1;SETD2|1;TNPO2|1;CPSF3|1;CPSF2|1;TBC1D22B|1;VPS11|1;XPO5|1;COG6|1;VPS18|1;VPS16|1;TBC1D15|1;AAGAB|1;NUP85|1;COG3|1;COG8|1;UNC119B…	22.6671	2.33819	1.33992e-10	1.93155e-07
GO:0018108	peptidyl-tyrosine phosphorylation	372	19	ABL1|1;ABL2|1;BLK|1;BTK|1;CSK|1;ERCC6|1;MTOR|1;FYN|1;LCK|1;LYN|1;MAP2K1|1;MAP2K2|1;MAP2K5|1;MAP2K6|1;MAP2K7|1;STAT3|1;YES1|1;UNC119|1;SCYL1|1	3.03098	6.26861	1.5287e-10	2.02005e-07
GO:0018212	peptidyl-tyrosine modification	375	19	ABL1|1;ABL2|1;BLK|1;BTK|1;CSK|1;ERCC6|1;MTOR|1;FYN|1;LCK|1;LYN|1;MAP2K1|1;MAP2K2|1;MAP2K5|1;MAP2K6|1;MAP2K7|1;STAT3|1;YES1|1;UNC119|1;SCYL1|1	3.05542	6.21846	1.7524e-10	2.13753e-07
GO:0051641	cellular localization	2653	51	ABL1|1;AP2A2|1;BRAF|1;BTK|1;CLTA|1;CSK|1;FLNA|1;FYN|1;LCK|1;LYN|1;MYO5A|1;MAP2K1|1;MAP2K2|1;SNX1|1;STAT3|1;STX5|1;XPO1|1;USP9X|1;MAD1L1|1;USO1|1;LATS1|1;ITGB1BP1|1;COG1|1;TGFBRAP1|1;PREPL|1;CROCC|1;TBC1D5|1;FLOT1|1;CARM1|1;SEC24A|1;COG2|1;NCBP2|1;RAB3GAP1|1;GGA2|1;COG4|1;SETD2|1;TNPO2|1;CPSF3|1;CPSF2|1;TBC1D22B|1;VPS11|1;XPO5|1;COG6|1;VPS18|1;VPS16|1;TBC1D15|1;NUP85|1;COG3|1;COG8|1;EVI5L|1;VPS37A…	21.6161	2.35936	2.79385e-10	3.15143e-07
GO:0038083	peptidyl-tyrosine autophosphorylation	35	8	ABL1|1;ABL2|1;BLK|1;BTK|1;FYN|1;LCK|1;LYN|1;YES1|1	0.285172	28.0532	2.98111e-10	3.15143e-07
GO:0051234	establishment of localization	4500	69	ABL1|1;ABL2|1;AP2A2|1;BLK|1;BNIP1|1;BRAF|1;BTK|1;CLTA|1;CSK|1;FLNA|1;MTOR|1;FYN|1;XRCC6|1;INPPL1|1;LCK|1;LYN|1;MAN2B1|1;MYO5A|1;MAP2K1|1;MAP2K2|1;MAP2K6|1;SLC9A1|1;SNTA1|1;SNX1|1;STAT3|1;STX5|1;XPO1|1;YES1|1;USP9X|1;ARID1A|1;MAD1L1|1;USO1|1;UNC119|1;ITGB1BP1|1;COG1|1;TGFBRAP1|1;PREPL|1;CROCC|1;TBC1D5|1;FLOT1|1;ATG7|1;SEC24A|1;COG2|1;NCBP2|1;RAB3GAP1|1;GGA2|1;VPS8|1;COG4|1;SETD2|1;EPN1|1;TNPO2|1;C…	36.665	1.8819	5.01529e-10	4.97047e-07
GO:0006810	transport	4399	67	ABL1|1;ABL2|1;AP2A2|1;BLK|1;BNIP1|1;BRAF|1;BTK|1;CLTA|1;CSK|1;FLNA|1;MTOR|1;FYN|1;XRCC6|1;INPPL1|1;LCK|1;LYN|1;MAN2B1|1;MYO5A|1;MAP2K1|1;MAP2K2|1;MAP2K6|1;SLC9A1|1;SNTA1|1;SNX1|1;STAT3|1;STX5|1;XPO1|1;YES1|1;USP9X|1;ARID1A|1;USO1|1;UNC119|1;ITGB1BP1|1;COG1|1;TGFBRAP1|1;PREPL|1;TBC1D5|1;FLOT1|1;ATG7|1;SEC24A|1;COG2|1;NCBP2|1;RAB3GAP1|1;GGA2|1;VPS8|1;COG4|1;SETD2|1;EPN1|1;TNPO2|1;CPSF3|1;CPSF2|1;TB…	35.8421	1.86931	1.74344e-09	1.62622e-06
GO:0046777	protein autophosphorylation	220	14	ABL1|1;ABL2|1;BLK|1;BTK|1;CSK|1;MTOR|1;FYN|1;LCK|1;LYN|1;PPP2R5D|1;MAP2K2|1;YES1|1;RASSF2|1;WNK1|1	1.79251	7.81027	2.9494e-09	2.59826e-06
GO:0006886	intracellular protein transport	1059	29	AP2A2|1;CLTA|1;FLNA|1;FYN|1;SNX1|1;STAT3|1;STX5|1;XPO1|1;USP9X|1;USO1|1;ITGB1BP1|1;TGFBRAP1|1;TBC1D5|1;SEC24A|1;NCBP2|1;GGA2|1;SETD2|1;TNPO2|1;CPSF3|1;CPSF2|1;TBC1D22B|1;VPS11|1;XPO5|1;VPS18|1;VPS16|1;TBC1D15|1;NUP85|1;COG3|1;EVI5L|1	8.6285	3.36095	4.32411e-09	3.60881e-06
GO:0034613	cellular protein localization	1728	37	AP2A2|1;BRAF|1;CLTA|1;CSK|1;FLNA|1;FYN|1;MYO5A|1;SNX1|1;STAT3|1;STX5|1;XPO1|1;USP9X|1;USO1|1;LATS1|1;ITGB1BP1|1;TGFBRAP1|1;CROCC|1;TBC1D5|1;FLOT1|1;CARM1|1;SEC24A|1;NCBP2|1;RAB3GAP1|1;GGA2|1;SETD2|1;TNPO2|1;CPSF3|1;CPSF2|1;TBC1D22B|1;VPS11|1;XPO5|1;VPS18|1;VPS16|1;TBC1D15|1;NUP85|1;COG3|1;EVI5L|1	14.0794	2.62796	1.52594e-08	1.16379e-05
GO:0006996	organelle organization	3455	56	ABL1|1;ABL2|1;BNIP1|1;BRAF|1;FMNL1|1;ERCC6|1;FLNA|1;MTOR|1;XRCC6|1;INPPL1|1;MAD2L1|1;ATXN3|1;MYO5A|1;POLD1|1;MAP2K1|1;MAP2K2|1;MAP2K7|1;SLC9A1|1;SMARCD1|1;STAT3|1;STX5|1;XPO1|1;USP9X|1;ARID1A|1;CDC45|1;MAD1L1|1;SMARCA5|1;USO1|1;LATS1|1;ITGB1BP1|1;COG1|1;TGFBRAP1|1;CROCC|1;TBC1D5|1;CARM1|1;ATG7|1;SEC24A|1;KATNA1|1;COG2|1;RAB3GAP1|1;ATG2A|1;VPS8|1;COG4|1;SETD2|1;DNAAF5|1;ATG2B|1;TBC1D22B|1;VPS11|1;…	28.1506	1.9893	1.54124e-08	1.16379e-05
GO:0070727	cellular macromolecule localization	1738	37	AP2A2|1;BRAF|1;CLTA|1;CSK|1;FLNA|1;FYN|1;MYO5A|1;SNX1|1;STAT3|1;STX5|1;XPO1|1;USP9X|1;USO1|1;LATS1|1;ITGB1BP1|1;TGFBRAP1|1;CROCC|1;TBC1D5|1;FLOT1|1;CARM1|1;SEC24A|1;NCBP2|1;RAB3GAP1|1;GGA2|1;SETD2|1;TNPO2|1;CPSF3|1;CPSF2|1;TBC1D22B|1;VPS11|1;XPO5|1;VPS18|1;VPS16|1;TBC1D15|1;NUP85|1;COG3|1;EVI5L|1	14.1608	2.61284	1.78164e-08	1.28416e-05
GO:0051179	localization	5656	75	ABL1|1;ABL2|1;AP2A2|1;BLK|1;BNIP1|1;BRAF|1;BTK|1;FMNL1|1;CLTA|1;CSK|1;FLNA|1;MTOR|1;FYN|1;XRCC6|1;INPPL1|1;LCK|1;LYN|1;MAN2B1|1;ATXN3|1;MYO5A|1;MAP2K1|1;MAP2K2|1;MAP2K5|1;MAP2K6|1;SLC9A1|1;SNTA1|1;SNX1|1;STAT3|1;STX5|1;XPO1|1;YES1|1;USP9X|1;ARID1A|1;MAD1L1|1;USO1|1;UNC119|1;LATS1|1;ITGB1BP1|1;COG1|1;TGFBRAP1|1;PREPL|1;CROCC|1;TBC1D5|1;FLOT1|1;CARM1|1;ATG7|1;SEC24A|1;COG2|1;NCBP2|1;RAB3GAP1|1;GGA2…	46.0839	1.62747	4.58153e-08	3.15867e-05
GO:0048193	Golgi vesicle transport	352	15	BNIP1|1;CSK|1;MYO5A|1;SNX1|1;STX5|1;USO1|1;COG1|1;SEC24A|1;COG2|1;GGA2|1;COG4|1;SCYL1|1;COG6|1;COG3|1;COG8|1	2.86802	5.23009	1.6774e-07	0.000110827
GO:0010256	endomembrane system organization	367	15	BNIP1|1;MYO5A|1;MAP2K1|1;MAP2K2|1;STX5|1;USO1|1;COG1|1;FLOT1|1;COG2|1;RAB3GAP1|1;COG4|1;VPS11|1;VPS18|1;COG3|1;VPS37A|1	2.99024	5.01633	2.86995e-07	0.000182035
GO:0018193	peptidyl-amino acid modification	1147	27	ABL1|1;ABL2|1;BLK|1;BRAF|1;BTK|1;CSK|1;ERCC6|1;MTOR|1;FYN|1;LCK|1;LYN|1;PPP2R5D|1;MAP2K1|1;MAP2K2|1;MAP2K5|1;MAP2K6|1;MAP2K7|1;SNTA1|1;STAT3|1;YES1|1;UNC119|1;LATS1|1;RASSF2|1;CARM1|1;SETD2|1;SCYL1|1;WNK1|1	9.34551	2.88909	3.72704e-07	0.000227306
GO:0033043	regulation of organelle organization	1179	27	ABL1|1;ABL2|1;BRAF|1;FLNA|1;MTOR|1;MAD2L1|1;MYO5A|1;MAP2K1|1;MAP2K2|1;MAP2K7|1;SLC9A1|1;STX5|1;XPO1|1;CDC45|1;MAD1L1|1;LATS1|1;ITGB1BP1|1;CROCC|1;TBC1D5|1;ATG7|1;RAB3GAP1|1;TBC1D22B|1;VPS11|1;VPS18|1;VPS16|1;TBC1D15|1;EVI5L|1	9.60624	2.81067	6.42187e-07	0.00037019
GO:0007030	Golgi organization	122	9	MYO5A|1;MAP2K1|1;MAP2K2|1;STX5|1;USO1|1;COG1|1;COG2|1;COG4|1;COG3|1	0.99403	9.05406	6.53675e-07	0.00037019
GO:0090174	organelle membrane fusion	91	8	BNIP1|1;STX5|1;USO1|1;TGFBRAP1|1;VPS8|1;VPS11|1;VPS18|1;VPS16|1	0.741448	10.7897	7.372e-07	0.000403096
GO:0032386	regulation of intracellular transport	405	15	BRAF|1;FLNA|1;FYN|1;LYN|1;MAP2K1|1;MAP2K2|1;XPO1|1;ITGB1BP1|1;PREPL|1;NCBP2|1;RAB3GAP1|1;SETD2|1;VPS11|1;XPO5|1;VPS18|1	3.29985	4.54566	9.99936e-07	0.000528533
GO:0033674	positive regulation of kinase activity	523	17	ABL1|1;BRAF|1;CSK|1;ERCC6|1;MTOR|1;FYN|1;XRCC6|1;LYN|1;MAP2K1|1;MAP2K2|1;MAP2K5|1;MAP2K6|1;MAP2K7|1;UNC119|1;ITGB1BP1|1;RASSF2|1;WNK1|1	4.26129	3.9894	1.09704e-06	0.000561154
GO:0061025	membrane fusion	133	9	BNIP1|1;STX5|1;USO1|1;TGFBRAP1|1;ATG7|1;VPS8|1;VPS11|1;VPS18|1;VPS16|1	1.08366	8.30522	1.35357e-06	0.000670734
GO:0045860	positive regulation of protein kinase activity	486	16	ABL1|1;BRAF|1;CSK|1;ERCC6|1;MTOR|1;FYN|1;XRCC6|1;MAP2K1|1;MAP2K2|1;MAP2K5|1;MAP2K6|1;MAP2K7|1;UNC119|1;ITGB1BP1|1;RASSF2|1;WNK1|1	3.95982	4.04058	1.98824e-06	0.000955378
GO:0044093	positive regulation of molecular function	1607	31	ABL1|1;ABL2|1;BRAF|1;BTK|1;CSK|1;ERCC6|1;MTOR|1;FYN|1;XRCC6|1;LCK|1;LYN|1;MAP2K1|1;MAP2K2|1;MAP2K5|1;MAP2K6|1;MAP2K7|1;SLC9A1|1;STAT3|1;UNC119|1;ARHGEF1|1;ITGB1BP1|1;RASSF2|1;TBC1D5|1;FLOT1|1;CARM1|1;RAB3GAP1|1;TBC1D22B|1;RIC8A|1;TBC1D15|1;WNK1|1;EVI5L|1	13.0935	2.36759	3.17397e-06	0.00148028
GO:0051049	regulation of transport	1617	31	ABL1|1;ABL2|1;BLK|1;BRAF|1;CSK|1;FLNA|1;MTOR|1;FYN|1;LYN|1;MYO5A|1;MAP2K1|1;MAP2K2|1;MAP2K6|1;SLC9A1|1;SNTA1|1;XPO1|1;YES1|1;UNC119|1;ITGB1BP1|1;PREPL|1;TBC1D5|1;FLOT1|1;SEC24A|1;NCBP2|1;RAB3GAP1|1;SETD2|1;VPS11|1;XPO5|1;VPS18|1;VPS16|1;WNK1|1	13.175	2.35295	3.61444e-06	0.00163755
GO:0043085	positive regulation of catalytic activity	1292	27	ABL1|1;ABL2|1;BRAF|1;CSK|1;ERCC6|1;MTOR|1;FYN|1;XRCC6|1;LCK|1;LYN|1;MAP2K1|1;MAP2K2|1;MAP2K5|1;MAP2K6|1;MAP2K7|1;STAT3|1;UNC119|1;ARHGEF1|1;ITGB1BP1|1;RASSF2|1;TBC1D5|1;RAB3GAP1|1;TBC1D22B|1;RIC8A|1;TBC1D15|1;WNK1|1;EVI5L|1	10.5269	2.56485	3.74243e-06	0.00163972
GO:0048284	organelle fusion	113	8	BNIP1|1;STX5|1;USO1|1;TGFBRAP1|1;VPS8|1;VPS11|1;VPS18|1;VPS16|1	0.9207	8.68904	3.82604e-06	0.00163972
GO:0051247	positive regulation of protein metabolic process	1543	30	ABL1|1;BRAF|1;CSK|1;ERCC6|1;MTOR|1;FYN|1;XRCC6|1;LCK|1;LYN|1;ATXN3|1;PPP2R5D|1;MAP2K1|1;MAP2K2|1;MAP2K5|1;MAP2K6|1;MAP2K7|1;SNX1|1;STAT3|1;STX5|1;YES1|1;UNC119|1;LATS1|1;ITGB1BP1|1;RASSF2|1;FLOT1|1;ATG7|1;RAB3GAP1|1;VPS11|1;WNK1|1;ITCH|1	12.572	2.38625	4.10704e-06	0.00171382
GO:0016043	cellular component organization	5638	70	ABL1|1;ABL2|1;AP2A2|1;BNIP1|1;BRAF|1;FMNL1|1;CLTA|1;CSK|1;ERCC6|1;FLNA|1;MTOR|1;FYN|1;XRCC6|1;INPPL1|1;LYN|1;MAD2L1|1;ATXN3|1;MYO5A|1;POLD1|1;MAP2K1|1;MAP2K2|1;MAP2K5|1;MAP2K7|1;SLC9A1|1;SMARCD1|1;SNX1|1;STAT3|1;STX5|1;XPO1|1;USP9X|1;ARID1A|1;CDC45|1;MAD1L1|1;SMARCA5|1;USO1|1;UNC119|1;LATS1|1;ITGB1BP1|1;COG1|1;TGFBRAP1|1;CROCC|1;TBC1D5|1;FLOT1|1;CARM1|1;ATG7|1;SEC24A|1;KATNA1|1;COG2|1;RAB3GAP1|1;…	45.9372	1.52382	4.71791e-06	0.00191825
GO:1903358	regulation of Golgi organization	15	4	MYO5A|1;MAP2K1|1;MAP2K2|1;STX5|1	0.122217	32.7287	5.32897e-06	0.00211254
GO:0006891	intra-Golgi vesicle-mediated transport	32	5	COG1|1;COG2|1;COG6|1;COG3|1;COG8|1	0.260729	19.177	5.56219e-06	0.00215121
GO:0051347	positive regulation of transferase activity	595	17	ABL1|1;BRAF|1;CSK|1;ERCC6|1;MTOR|1;FYN|1;XRCC6|1;LYN|1;MAP2K1|1;MAP2K2|1;MAP2K5|1;MAP2K6|1;MAP2K7|1;UNC119|1;ITGB1BP1|1;RASSF2|1;WNK1|1	4.84793	3.50665	6.24409e-06	0.00231463
GO:0006906	vesicle fusion	86	7	STX5|1;USO1|1;TGFBRAP1|1;VPS8|1;VPS11|1;VPS18|1;VPS16|1	0.700709	9.98988	6.27666e-06	0.00231463
GO:0071840	cellular component organization or biogenesis	5803	71	ABL1|1;ABL2|1;AP2A2|1;BNIP1|1;BRAF|1;FMNL1|1;CLTA|1;CSK|1;ERCC6|1;FLNA|1;MTOR|1;FYN|1;XRCC6|1;INPPL1|1;LYN|1;MAD2L1|1;ATXN3|1;MYO5A|1;POLD1|1;MAP2K1|1;MAP2K2|1;MAP2K5|1;MAP2K7|1;SLC9A1|1;SMARCD1|1;SNX1|1;STAT3|1;STX5|1;XPO1|1;USP9X|1;ARID1A|1;CDC45|1;MAD1L1|1;SMARCA5|1;USO1|1;UNC119|1;LATS1|1;ITGB1BP1|1;COG1|1;TGFBRAP1|1;CROCC|1;TBC1D5|1;FLOT1|1;CARM1|1;ATG7|1;SEC24A|1;KATNA1|1;COG2|1;RAB3GAP1|1;…	47.2816	1.50164	6.57211e-06	0.0023685
GO:0060627	regulation of vesicle-mediated transport	479	15	ABL1|1;ABL2|1;BRAF|1;CSK|1;LYN|1;MAP2K1|1;MAP2K2|1;UNC119|1;PREPL|1;TBC1D5|1;FLOT1|1;RAB3GAP1|1;VPS11|1;VPS18|1;VPS16|1	3.90279	3.84341	7.81814e-06	0.00275494
GO:0031401	positive regulation of protein modification process	1113	24	ABL1|1;BRAF|1;CSK|1;ERCC6|1;MTOR|1;FYN|1;XRCC6|1;LYN|1;PPP2R5D|1;MAP2K1|1;MAP2K2|1;MAP2K5|1;MAP2K6|1;MAP2K7|1;STAT3|1;YES1|1;UNC119|1;LATS1|1;ITGB1BP1|1;RASSF2|1;FLOT1|1;ATG7|1;RAB3GAP1|1;WNK1|1	9.06848	2.64653	8.64852e-06	0.00292336
GO:0030155	regulation of cell adhesion	610	17	ABL1|1;ABL2|1;BRAF|1;CSK|1;FLNA|1;FYN|1;LCK|1;LYN|1;ATXN3|1;MAP2K5|1;SLC9A1|1;YES1|1;MAD1L1|1;ITGB1BP1|1;FLOT1|1;WNK1|1;ITCH|1	4.97015	3.42042	8.66481e-06	0.00292336
GO:0060341	regulation of cellular localization	831	20	ABL1|1;BRAF|1;CSK|1;FLNA|1;FYN|1;LYN|1;MYO5A|1;MAP2K1|1;MAP2K2|1;XPO1|1;MAD1L1|1;ITGB1BP1|1;PREPL|1;CROCC|1;NCBP2|1;RAB3GAP1|1;SETD2|1;VPS11|1;XPO5|1;VPS18|1	6.77081	2.95386	1.1444e-05	0.00378059
GO:0050851	antigen receptor-mediated signaling pathway	173	9	ABL1|1;BLK|1;BRAF|1;BTK|1;CSK|1;FYN|1;LCK|1;LYN|1;WNK1|1	1.40957	6.38494	1.17408e-05	0.00379947
GO:0001934	positive regulation of protein phosphorylation	917	21	ABL1|1;BRAF|1;CSK|1;ERCC6|1;MTOR|1;FYN|1;XRCC6|1;LYN|1;MAP2K1|1;MAP2K2|1;MAP2K5|1;MAP2K6|1;MAP2K7|1;STAT3|1;YES1|1;UNC119|1;LATS1|1;ITGB1BP1|1;RASSF2|1;FLOT1|1;WNK1|1	7.47152	2.81067	1.42476e-05	0.00451848
GO:0045859	regulation of protein kinase activity	724	18	ABL1|1;BRAF|1;CSK|1;ERCC6|1;MTOR|1;FYN|1;XRCC6|1;LYN|1;MAP2K1|1;MAP2K2|1;MAP2K5|1;MAP2K6|1;MAP2K7|1;UNC119|1;LATS1|1;ITGB1BP1|1;RASSF2|1;WNK1|1	5.899	3.05137	2.16192e-05	0.00672187
GO:0043369	CD4-positive or CD8-positive, alpha-beta T cell lineage commitment	21	4	BRAF|1;MTOR|1;STAT3|1;STAT6|1	0.171103	23.3777	2.24991e-05	0.00686093
GO:0010562	positive regulation of phosphorus metabolic process	1026	22	ABL1|1;BRAF|1;CSK|1;ERCC6|1;MTOR|1;FYN|1;XRCC6|1;LYN|1;PPP2R5D|1;MAP2K1|1;MAP2K2|1;MAP2K5|1;MAP2K6|1;MAP2K7|1;STAT3|1;YES1|1;UNC119|1;LATS1|1;ITGB1BP1|1;RASSF2|1;FLOT1|1;WNK1|1	8.35963	2.6317	2.40008e-05	0.00704779
GO:0045937	positive regulation of phosphate metabolic process	1026	22	ABL1|1;BRAF|1;CSK|1;ERCC6|1;MTOR|1;FYN|1;XRCC6|1;LYN|1;PPP2R5D|1;MAP2K1|1;MAP2K2|1;MAP2K5|1;MAP2K6|1;MAP2K7|1;STAT3|1;YES1|1;UNC119|1;LATS1|1;ITGB1BP1|1;RASSF2|1;FLOT1|1;WNK1|1	8.35963	2.6317	2.40008e-05	0.00704779
GO:0042327	positive regulation of phosphorylation	962	21	ABL1|1;BRAF|1;CSK|1;ERCC6|1;MTOR|1;FYN|1;XRCC6|1;LYN|1;MAP2K1|1;MAP2K2|1;MAP2K5|1;MAP2K6|1;MAP2K7|1;STAT3|1;YES1|1;UNC119|1;LATS1|1;ITGB1BP1|1;RASSF2|1;FLOT1|1;WNK1|1	7.83817	2.6792	2.91391e-05	0.00840106
GO:0032270	positive regulation of cellular protein metabolic process	1447	27	ABL1|1;BRAF|1;CSK|1;ERCC6|1;MTOR|1;FYN|1;XRCC6|1;LCK|1;LYN|1;ATXN3|1;PPP2R5D|1;MAP2K1|1;MAP2K2|1;MAP2K5|1;MAP2K6|1;MAP2K7|1;STAT3|1;YES1|1;UNC119|1;LATS1|1;ITGB1BP1|1;RASSF2|1;FLOT1|1;ATG7|1;RAB3GAP1|1;VPS11|1;WNK1|1	11.7898	2.29011	2.97476e-05	0.0084133
GO:0010604	positive regulation of macromolecule metabolic process	3032	44	ABL1|1;BRAF|1;CSK|1;ARID3A|1;ERCC6|1;MTOR|1;FYN|1;XRCC6|1;ILF3|1;LCK|1;LYN|1;ATXN3|1;PPP2R5D|1;MAP2K1|1;MAP2K2|1;MAP2K5|1;MAP2K6|1;MAP2K7|1;SLC9A1|1;SMARCD1|1;SNX1|1;STAT3|1;STAT6|1;STX5|1;YES1|1;USP9X|1;ARID1A|1;SMARCA5|1;UNC119|1;LATS1|1;ITGB1BP1|1;RASSF2|1;TBC1D5|1;MAML1|1;FLOT1|1;CARM1|1;ATG7|1;NCBP2|1;RAB3GAP1|1;VPS11|1;POLR1E|1;WNK1|1;NUP85|1;ITCH|1	24.7041	1.78108	3.02427e-05	0.0084133
GO:0060148	positive regulation of posttranscriptional gene silencing	23	4	MAP2K1|1;MAP2K2|1;STAT3|1;XPO5|1	0.187399	21.3448	3.28719e-05	0.00898706
GO:0002757	immune response-activating signal transduction	417	13	ABL1|1;BLK|1;BRAF|1;BTK|1;CSK|1;FYN|1;LCK|1;LYN|1;MAP2K6|1;YES1|1;FLOT1|1;WNK1|1;ITCH|1	3.39763	3.8262	3.45339e-05	0.00928143
GO:0040029	regulation of gene expression, epigenetic	250	10	ERCC6|1;MAP2K1|1;MAP2K2|1;SMARCD1|1;STAT3|1;ARID1A|1;CDC45|1;SMARCA5|1;XPO5|1;POLR1E|1	2.03695	4.90931	3.71883e-05	0.00982825
GO:0032147	activation of protein kinase activity	305	11	ABL1|1;BRAF|1;ERCC6|1;MTOR|1;MAP2K1|1;MAP2K2|1;MAP2K5|1;MAP2K6|1;MAP2K7|1;ITGB1BP1|1;WNK1|1	2.48507	4.42643	3.88426e-05	0.0100972
GO:0034058	endosomal vesicle fusion	9	3	TGFBRAP1|1;VPS8|1;VPS11|1	0.0733301	40.9109	4.27197e-05	0.0109259
GO:0051128	regulation of cellular component organization	2292	36	ABL1|1;ABL2|1;BRAF|1;FMNL1|1;CSK|1;FLNA|1;MTOR|1;FYN|1;LYN|1;MAD2L1|1;MYO5A|1;MAP2K1|1;MAP2K2|1;MAP2K5|1;MAP2K7|1;SLC9A1|1;STX5|1;XPO1|1;CDC45|1;MAD1L1|1;UNC119|1;LATS1|1;ITGB1BP1|1;CROCC|1;TBC1D5|1;FLOT1|1;CARM1|1;ATG7|1;RAB3GAP1|1;TBC1D22B|1;VPS11|1;VPS18|1;VPS16|1;TBC1D15|1;ITCH|1;EVI5L|1	18.6747	1.92774	4.39432e-05	0.0110604
GO:0002253	activation of immune response	492	14	ABL1|1;BLK|1;BRAF|1;BTK|1;CSK|1;FYN|1;XRCC6|1;LCK|1;LYN|1;MAP2K6|1;YES1|1;FLOT1|1;WNK1|1;ITCH|1	4.00871	3.4924	4.61419e-05	0.0111632
GO:0034114	regulation of heterotypic cell-cell adhesion	25	4	LCK|1;MAP2K5|1;FLOT1|1;WNK1|1	0.203695	19.6372	4.63729e-05	0.0111632
GO:0006888	ER to Golgi vesicle-mediated transport	206	9	STX5|1;USO1|1;COG1|1;SEC24A|1;COG2|1;COG4|1;COG6|1;COG3|1;COG8|1	1.67844	5.36211	4.67651e-05	0.0111632
GO:0031295	T cell costimulation	49	5	CSK|1;FYN|1;LCK|1;LYN|1;YES1|1	0.399241	12.5238	4.71675e-05	0.0111632
GO:0006468	protein phosphorylation	1753	30	ABL1|1;ABL2|1;BLK|1;BRAF|1;BTK|1;CSK|1;ERCC6|1;MTOR|1;FYN|1;XRCC6|1;ILF3|1;LCK|1;LYN|1;PPP2R5D|1;MAP2K1|1;MAP2K2|1;MAP2K5|1;MAP2K6|1;MAP2K7|1;STAT3|1;YES1|1;UNC119|1;LATS1|1;ITGB1BP1|1;RASSF2|1;MAML1|1;FLOT1|1;SCYL1|1;WNK1|1;ITCH|1	14.2831	2.10039	5.0013e-05	0.0116626
GO:0031294	lymphocyte costimulation	50	5	CSK|1;FYN|1;LCK|1;LYN|1;YES1|1	0.407389	12.2733	5.20697e-05	0.0119662
GO:0051173	positive regulation of nitrogen compound metabolic process	2901	42	ABL1|1;BRAF|1;CSK|1;ARID3A|1;ERCC6|1;MTOR|1;FYN|1;XRCC6|1;ILF3|1;LCK|1;LYN|1;ATXN3|1;PPP2R5D|1;MAP2K1|1;MAP2K2|1;MAP2K5|1;MAP2K6|1;MAP2K7|1;SLC9A1|1;SMARCD1|1;SNX1|1;STAT3|1;STAT6|1;STX5|1;YES1|1;USP9X|1;ARID1A|1;SMARCA5|1;UNC119|1;LATS1|1;ITGB1BP1|1;RASSF2|1;MAML1|1;FLOT1|1;CARM1|1;ATG7|1;NCBP2|1;RAB3GAP1|1;VPS11|1;WNK1|1;NUP85|1;ITCH|1	23.6367	1.7769	5.4404e-05	0.0121632
GO:0002360	T cell lineage commitment	26	4	BRAF|1;MTOR|1;STAT3|1;STAT6|1	0.211842	18.882	5.44608e-05	0.0121632
GO:0035542	regulation of SNARE complex assembly	10	3	VPS11|1;VPS18|1;VPS16|1	0.0814778	36.8198	6.06655e-05	0.0133607
GO:0032231	regulation of actin filament bundle assembly	84	6	ABL1|1;BRAF|1;FLNA|1;MTOR|1;SLC9A1|1;ITGB1BP1|1	0.684414	8.76663	6.22599e-05	0.0135102
GO:0050853	B cell receptor signaling pathway	52	5	ABL1|1;BLK|1;BTK|1;LCK|1;LYN|1	0.423685	11.8012	6.30484e-05	0.0135102
GO:0002764	immune response-regulating signaling pathway	446	13	ABL1|1;BLK|1;BRAF|1;BTK|1;CSK|1;FYN|1;LCK|1;LYN|1;MAP2K6|1;YES1|1;FLOT1|1;WNK1|1;ITCH|1	3.63391	3.57741	6.87758e-05	0.0143649
GO:0043549	regulation of kinase activity	791	18	ABL1|1;BRAF|1;CSK|1;ERCC6|1;MTOR|1;FYN|1;XRCC6|1;LYN|1;MAP2K1|1;MAP2K2|1;MAP2K5|1;MAP2K6|1;MAP2K7|1;UNC119|1;LATS1|1;ITGB1BP1|1;RASSF2|1;WNK1|1	6.4449	2.79291	6.88485e-05	0.0143649
GO:0009893	positive regulation of metabolic process	3257	45	ABL1|1;ABL2|1;BRAF|1;CSK|1;ARID3A|1;ERCC6|1;MTOR|1;FYN|1;XRCC6|1;ILF3|1;LCK|1;LYN|1;ATXN3|1;PPP2R5D|1;MAP2K1|1;MAP2K2|1;MAP2K5|1;MAP2K6|1;MAP2K7|1;SLC9A1|1;SMARCD1|1;SNX1|1;STAT3|1;STAT6|1;STX5|1;YES1|1;USP9X|1;ARID1A|1;SMARCA5|1;UNC119|1;LATS1|1;ITGB1BP1|1;RASSF2|1;TBC1D5|1;MAML1|1;FLOT1|1;CARM1|1;ATG7|1;NCBP2|1;RAB3GAP1|1;VPS11|1;POLR1E|1;WNK1|1;NUP85|1;ITCH|1	26.5373	1.69572	8.18111e-05	0.0168478
GO:0070586	cell-cell adhesion involved in gastrulation	11	3	MAP2K5|1;RIC8A|1;WNK1|1	0.0896256	33.4726	8.29196e-05	0.0168571
GO:0050731	positive regulation of peptidyl-tyrosine phosphorylation	173	8	ABL1|1;ERCC6|1;MTOR|1;FYN|1;LYN|1;STAT3|1;YES1|1;UNC119|1	1.40957	5.6755	8.42461e-05	0.01691
GO:0002429	immune response-activating cell surface receptor signaling pathway	277	10	ABL1|1;BLK|1;BRAF|1;BTK|1;CSK|1;FYN|1;LCK|1;LYN|1;YES1|1;WNK1|1	2.25694	4.43079	8.78937e-05	0.0174216
GO:0032233	positive regulation of actin filament bundle assembly	56	5	ABL1|1;BRAF|1;FLNA|1;MTOR|1;ITGB1BP1|1	0.456276	10.9583	9.02949e-05	0.0175598
GO:0006914	autophagy	459	13	ABL1|1;ABL2|1;MTOR|1;TBC1D5|1;ATG7|1;RAB3GAP1|1;ATG2A|1;ATG2B|1;VPS11|1;VPS18|1;MTMR14|1;VPS16|1;VPS37A|1	3.73983	3.47609	9.19128e-05	0.0175598
GO:0061919	process utilizing autophagic mechanism	459	13	ABL1|1;ABL2|1;MTOR|1;TBC1D5|1;ATG7|1;RAB3GAP1|1;ATG2A|1;ATG2B|1;VPS11|1;VPS18|1;MTMR14|1;VPS16|1;VPS37A|1	3.73983	3.47609	9.19128e-05	0.0175598
GO:0051338	regulation of transferase activity	893	19	ABL1|1;BRAF|1;CSK|1;ERCC6|1;MTOR|1;FYN|1;XRCC6|1;LYN|1;MAD2L1|1;MAP2K1|1;MAP2K2|1;MAP2K5|1;MAP2K6|1;MAP2K7|1;UNC119|1;LATS1|1;ITGB1BP1|1;RASSF2|1;WNK1|1	7.27597	2.61134	0.000103644	0.0194805
GO:0006405	RNA export from nucleus	133	7	XPO1|1;NCBP2|1;SETD2|1;CPSF3|1;CPSF2|1;XPO5|1;NUP85|1	1.08366	6.45962	0.000106117	0.0194805
GO:0050852	T cell receptor signaling pathway	133	7	ABL1|1;BRAF|1;BTK|1;CSK|1;FYN|1;LCK|1;WNK1|1	1.08366	6.45962	0.000106117	0.0194805
GO:0045815	positive regulation of gene expression, epigenetic	58	5	ERCC6|1;SMARCD1|1;ARID1A|1;SMARCA5|1;POLR1E|1	0.472571	10.5804	0.000106921	0.0194805
GO:0032879	regulation of localization	2391	36	ABL1|1;ABL2|1;BLK|1;BRAF|1;CSK|1;FLNA|1;MTOR|1;FYN|1;LCK|1;LYN|1;MYO5A|1;MAP2K1|1;MAP2K2|1;MAP2K5|1;MAP2K6|1;SLC9A1|1;SNTA1|1;STAT3|1;XPO1|1;YES1|1;MAD1L1|1;UNC119|1;ITGB1BP1|1;PREPL|1;CROCC|1;TBC1D5|1;FLOT1|1;SEC24A|1;NCBP2|1;RAB3GAP1|1;SETD2|1;VPS11|1;XPO5|1;VPS18|1;VPS16|1;WNK1|1	19.4814	1.84792	0.000108109	0.0194805
GO:0051656	establishment of organelle localization	475	13	BRAF|1;BTK|1;LYN|1;MYO5A|1;STX5|1;XPO1|1;MAD1L1|1;USO1|1;PREPL|1;CROCC|1;SEC24A|1;RAB3GAP1|1;VPS18|1	3.8702	3.359	0.000129423	0.0230592
GO:0050657	nucleic acid transport	185	8	XPO1|1;FLOT1|1;NCBP2|1;SETD2|1;CPSF3|1;CPSF2|1;XPO5|1;NUP85|1	1.50734	5.30736	0.000134326	0.0234067
GO:0050658	RNA transport	185	8	XPO1|1;FLOT1|1;NCBP2|1;SETD2|1;CPSF3|1;CPSF2|1;XPO5|1;NUP85|1	1.50734	5.30736	0.000134326	0.0234067
GO:0051236	establishment of RNA localization	188	8	XPO1|1;FLOT1|1;NCBP2|1;SETD2|1;CPSF3|1;CPSF2|1;XPO5|1;NUP85|1	1.53178	5.22267	0.000150092	0.0258697
GO:0051246	regulation of protein metabolic process	2532	37	ABL1|1;BRAF|1;CSK|1;ERCC6|1;FLNA|1;MTOR|1;FYN|1;XRCC6|1;ILF3|1;LCK|1;LYN|1;MAD2L1|1;ATXN3|1;PPP2R5D|1;MAP2K1|1;MAP2K2|1;MAP2K5|1;MAP2K6|1;MAP2K7|1;SNTA1|1;SNX1|1;STAT3|1;STX5|1;XPO1|1;YES1|1;UNC119|1;LATS1|1;ITGB1BP1|1;RASSF2|1;FLOT1|1;ATG7|1;SEC24A|1;NCBP2|1;RAB3GAP1|1;VPS11|1;WNK1|1;ITCH|1	20.6302	1.79349	0.000156667	0.0267125
GO:0042176	regulation of protein catabolic process	359	11	FLNA|1;FYN|1;MAD2L1|1;ATXN3|1;SNX1|1;STX5|1;XPO1|1;LATS1|1;ATG7|1;VPS11|1;ITCH|1	2.92505	3.76061	0.000166146	0.0280274
GO:0042110	T cell activation	423	12	ABL1|1;BRAF|1;CSK|1;MTOR|1;FYN|1;LCK|1;LYN|1;STAT3|1;STAT6|1;YES1|1;MAD1L1|1;ITCH|1	3.44651	3.48178	0.000170959	0.0285358
GO:0022407	regulation of cell-cell adhesion	361	11	ABL1|1;CSK|1;FYN|1;LCK|1;LYN|1;MAP2K5|1;YES1|1;MAD1L1|1;FLOT1|1;WNK1|1;ITCH|1	2.94135	3.73978	0.000174379	0.0285835
GO:0048308	organelle inheritance	14	3	MAP2K1|1;MAP2K2|1;STX5|1	0.114069	26.2999	0.000179688	0.0285835
GO:0048313	Golgi inheritance	14	3	MAP2K1|1;MAP2K2|1;STX5|1	0.114069	26.2999	0.000179688	0.0285835
GO:0016458	gene silencing	193	8	MAP2K1|1;MAP2K2|1;STAT3|1;ARID1A|1;CDC45|1;SMARCA5|1;NCBP2|1;XPO5|1	1.57252	5.08737	0.000179748	0.0285835
GO:0043368	positive T cell selection	35	4	BRAF|1;MTOR|1;STAT3|1;STAT6|1	0.285172	14.0266	0.000180258	0.0285835
GO:0002768	immune response-regulating cell surface receptor signaling pathway	304	10	ABL1|1;BLK|1;BRAF|1;BTK|1;CSK|1;FYN|1;LCK|1;LYN|1;YES1|1;WNK1|1	2.47693	4.03726	0.000188225	0.0295513
GO:0002296	T-helper 1 cell lineage commitment	3	2	MTOR|1;STAT6|1	0.0244434	81.8218	0.000196402	0.0305328
GO:0061024	membrane organization	709	16	AP2A2|1;BNIP1|1;CLTA|1;SLC9A1|1;STAT3|1;STX5|1;USO1|1;TGFBRAP1|1;FLOT1|1;ATG7|1;SEC24A|1;VPS8|1;EPN1|1;VPS11|1;VPS18|1;VPS16|1	5.77678	2.76971	0.000199539	0.0307193
GO:0050778	positive regulation of immune response	648	15	ABL1|1;BLK|1;BRAF|1;BTK|1;CSK|1;FYN|1;XRCC6|1;LCK|1;LYN|1;MAP2K6|1;STAT6|1;YES1|1;FLOT1|1;WNK1|1;ITCH|1	5.27976	2.84104	0.000244289	0.037247
GO:0051249	regulation of lymphocyte activation	376	11	ABL1|1;BRAF|1;BTK|1;CSK|1;FYN|1;LCK|1;LYN|1;STAT6|1;YES1|1;MAD1L1|1;ITCH|1	3.06357	3.59059	0.000247942	0.0374439
GO:0007033	vacuole organization	154	7	ATG7|1;RAB3GAP1|1;ATG2A|1;ATG2B|1;VPS11|1;VPS18|1;VPS16|1	1.25476	5.57876	0.000263176	0.0393696
GO:0009056	catabolic process	2304	34	ABL1|1;ABL2|1;ACADM|1;AP2A2|1;CLTA|1;FLNA|1;MTOR|1;FYN|1;HMMR|1;MAD2L1|1;MAN2B1|1;ATXN3|1;SLC9A1|1;SNX1|1;STAT3|1;STX5|1;XPO1|1;USP9X|1;LATS1|1;USP34|1;TBC1D5|1;ATG7|1;NCBP2|1;RAB3GAP1|1;ATG2A|1;EDC4|1;ATG2B|1;VPS11|1;VPS18|1;MTMR14|1;VPS16|1;ITCH|1;PHYKPL|1;VPS37A|1	18.7725	1.81116	0.000269149	0.0398869
GO:0002295	T-helper cell lineage commitment	16	3	MTOR|1;STAT3|1;STAT6|1	0.130365	23.0124	0.000273174	0.0401085
GO:0031325	positive regulation of cellular metabolic process	3007	41	ABL1|1;BRAF|1;CSK|1;ARID3A|1;ERCC6|1;MTOR|1;FYN|1;XRCC6|1;ILF3|1;LCK|1;LYN|1;ATXN3|1;PPP2R5D|1;MAP2K1|1;MAP2K2|1;MAP2K5|1;MAP2K6|1;MAP2K7|1;SLC9A1|1;SMARCD1|1;STAT3|1;STAT6|1;YES1|1;USP9X|1;ARID1A|1;SMARCA5|1;UNC119|1;LATS1|1;ITGB1BP1|1;RASSF2|1;TBC1D5|1;MAML1|1;FLOT1|1;CARM1|1;ATG7|1;NCBP2|1;RAB3GAP1|1;VPS11|1;WNK1|1;NUP85|1;ITCH|1	24.5004	1.67344	0.000277267	0.0402637
GO:1902017	regulation of cilium assembly	71	5	CROCC|1;TBC1D5|1;TBC1D22B|1;TBC1D15|1;EVI5L|1	0.578493	8.64315	0.000279309	0.0402637
GO:0001932	regulation of protein phosphorylation	1303	23	ABL1|1;BRAF|1;CSK|1;ERCC6|1;MTOR|1;FYN|1;XRCC6|1;LYN|1;PPP2R5D|1;MAP2K1|1;MAP2K2|1;MAP2K5|1;MAP2K6|1;MAP2K7|1;STAT3|1;YES1|1;UNC119|1;LATS1|1;ITGB1BP1|1;RASSF2|1;FLOT1|1;WNK1|1;ITCH|1	10.6166	2.16643	0.000296976	0.0424247
GO:0051492	regulation of stress fiber assembly	73	5	ABL1|1;BRAF|1;MTOR|1;SLC9A1|1;ITGB1BP1|1	0.594788	8.40635	0.000318086	0.0450348
GO:0031399	regulation of protein modification process	1667	27	ABL1|1;BRAF|1;CSK|1;ERCC6|1;MTOR|1;FYN|1;XRCC6|1;LYN|1;MAD2L1|1;PPP2R5D|1;MAP2K1|1;MAP2K2|1;MAP2K5|1;MAP2K6|1;MAP2K7|1;SNTA1|1;STAT3|1;YES1|1;UNC119|1;LATS1|1;ITGB1BP1|1;RASSF2|1;FLOT1|1;ATG7|1;RAB3GAP1|1;WNK1|1;ITCH|1	13.5824	1.98787	0.000327223	0.0450755
GO:0035493	SNARE complex assembly	17	3	VPS11|1;VPS18|1;VPS16|1	0.138512	21.6587	0.000329745	0.0450755
GO:0043373	CD4-positive, alpha-beta T cell lineage commitment	17	3	MTOR|1;STAT3|1;STAT6|1	0.138512	21.6587	0.000329745	0.0450755
GO:2000641	regulation of early endosome to late endosome transport	17	3	MAP2K1|1;MAP2K2|1;VPS11|1	0.138512	21.6587	0.000329745	0.0450755
